# Molecular Characterization of Vaginal Microbiota Using a New 22-Species qRT-PCR Test to Achieve a Relative-abundance and Species-based Diagnosis of Bacterial Vaginosis

**DOI:** 10.1101/2024.03.18.585539

**Authors:** Ayodeji B. Oyenihi, Ronald Haines, Jason Trama, Sebastian Faro, Eli Mordechai, Martin E. Adelson, John Osei Sekyere

## Abstract

**Background:** Numerous bacteria are involved in the etiology of bacterial vaginosis (BV). Yet, current tests only focus on a select few. We therefore designed a new test targeting 22 BV-relevant species.

**Methods:** Using 946 stored vaginal samples, a new qPCR test that quantitatively identifies 22 bacterial species was designed. The distribution and relative abundance of each species, α- and β-diversities, correlation and species co-existence were determined per sample. A diagnostic index was modeled from the data, trained, and tested to classify samples into BV-positive, BV-negative, or transitional BV.

**Results:** The qPCR test identified all 22 targeted species with 95 – 100% sensitivity and specificity within 8 hours (from sample reception). Across most samples, *Lactobacillus iners, Lactobacillus crispatus, Lactobacillus jensenii, Gardnerella vaginalis, Fannyhessea (Atopobium) vaginae, Prevotella bivia,* and *Megasphaera sp. type 1* were relatively abundant. BVAB-1 was more abundant and distributed than BVAB-2 and BVAB-3. No *Mycoplasma genitalium* was found. Inter-sample similarity was very low, and correlations existed between key species, which were used to model, train, and test a diagnostic index: *MDL-BV index*. The *MDL-BV index*, using both species and relative abundance markers, classified samples into three vaginal microbiome states. Testing this index on our samples, 491 were BV-positive, 318 were BV-negative, and 137 were transitional BV. Although important differences in BV status were observed between different age groups, races, and pregnancy status, they were statistically insignificant.

**Conclusion:** Using a diverse and large number of vaginal samples from different races and age groups, including pregnant women, the new qRT-PCR test and *MDL-BV index* efficiently diagnosed BV within 8 hours (from sample reception), using 22 BV-associated species.

**Lay summary/Importance/Significance:** Bacterial vaginosis (BV) affects nearly 30% of women between 14 – 49 years old, increasing the risk and complications of endometriosis, pelvic inflammatory disease, pre-term births and low-birth weights, STIs, and cervicitis. Notwithstanding, BV’s diagnosis and etiology remain elusive. Not all BV-causing bacteria can be seen under a microscope or grown in a laboratory, making detection difficult. Moreover, current molecular BV diagnostic tests focus on a few signature species and thereby do not characterize the true state of the vaginal microbiome. Therefore, we designed a new Real-Time PCR test that identifies and quantifies 22 bacteria important in the prevention and development of BV. The data obtained from this test were further used to design and test a model that can easily use the relative abundance of the 22 species in any given vaginal sample to diagnose its BV status: all within 8 hours (from sample reception). The expansion of the bacterial spectrum in our new test enhances its resolution and broadens its diagnostic capacity to reduce false diagnoses and improve therapy.
