## Supplementary material for "Molecular Characterization of Vaginal Microbiota Using a New 22-Species qRT-PCR Test to Achieve a Relative-abundance and Species-based Diagnosis of Bacterial Vaginosis": Dataset Table 2

### Sheet: Chi-square Results
Lactobacillus Species	Non-Lactobacillus Species	Chi-Square Value	P-Value
Lactobacillus acidophilus	Bacteroides fragilis	0	1
Lactobacillus acidophilus	Mobiluncus curtisii	0	1
Lactobacillus acidophilus	Streptococcus anginosus	0	1
Lactobacillus acidophilus	Streptococcus sanguinis	1.02019	0.312475
Lactobacillus acidophilus	Atopobium vaginae	0	1
Lactobacillus acidophilus	Mobiluncus mulieris	1.89002	0.169199
Lactobacillus acidophilus	Ureaplasma urealyticum	0.893473	0.344538
Lactobacillus acidophilus	Mycoplasma hominis	0.023536	0.878072
Lactobacillus acidophilus	Megasphaera 1	0.179277	0.671995
Lactobacillus acidophilus	Megasphaera 2	0	1
Lactobacillus acidophilus	Mycoplasma genitalium	0	1
Lactobacillus acidophilus	Gardnerella vaginalis	3.61493	0.057263
Lactobacillus acidophilus	Prevotella bivia	0.5218	0.470075
Lactobacillus acidophilus	Bifidobacterium breve	0.000569001	0.980969
Lactobacillus acidophilus	BVAB-2	0.959404	0.327337
Lactobacillus acidophilus	BVAB-1	0.15887	0.690199
Lactobacillus acidophilus	BVAB-3	0.343799	0.557645
Lactobacillus gasseri	Bacteroides fragilis	4.82451	0.0280578
Lactobacillus gasseri	Mobiluncus curtisii	11.0188	0.000901936
Lactobacillus gasseri	Streptococcus anginosus	0	1
Lactobacillus gasseri	Streptococcus sanguinis	9.36197	0.00221533
Lactobacillus gasseri	Atopobium vaginae	22.0559	2.64821e-06
Lactobacillus gasseri	Mobiluncus mulieris	6.04092	0.013978
Lactobacillus gasseri	Ureaplasma urealyticum	7.0913	0.00774591
Lactobacillus gasseri	Mycoplasma hominis	8.77178	0.00305927
Lactobacillus gasseri	Megasphaera 1	51.6437	6.65425e-13
Lactobacillus gasseri	Megasphaera 2	0.273739	0.600835
Lactobacillus gasseri	Mycoplasma genitalium	0	1
Lactobacillus gasseri	Gardnerella vaginalis	16.6477	4.50054e-05
Lactobacillus gasseri	Prevotella bivia	10.8471	0.000989519
Lactobacillus gasseri	Bifidobacterium breve	12.4862	0.000409961
Lactobacillus gasseri	BVAB-2	1.90242	0.167807
Lactobacillus gasseri	BVAB-1	10.3753	0.00127712
Lactobacillus gasseri	BVAB-3	7.97157	0.00475177
Lactobacillus iners	Bacteroides fragilis	2.80903	0.0937351
Lactobacillus iners	Mobiluncus curtisii	25.737	3.91246e-07
Lactobacillus iners	Streptococcus anginosus	0	1
Lactobacillus iners	Streptococcus sanguinis	19.4541	1.03049e-05
Lactobacillus iners	Atopobium vaginae	122.613	1.69513e-28
Lactobacillus iners	Mobiluncus mulieris	16.8819	3.97782e-05
Lactobacillus iners	Ureaplasma urealyticum	32.6522	1.10215e-08
Lactobacillus iners	Mycoplasma hominis	30.1237	4.05342e-08
Lactobacillus iners	Megasphaera 1	156.38	6.99111e-36
Lactobacillus iners	Megasphaera 2	1.86286	0.172295
Lactobacillus iners	Mycoplasma genitalium	0	1
Lactobacillus iners	Gardnerella vaginalis	157.981	3.12516e-36
Lactobacillus iners	Prevotella bivia	54.2688	1.74855e-13
Lactobacillus iners	Bifidobacterium breve	17.3077	3.17897e-05
Lactobacillus iners	BVAB-2	3.40085	0.0651629
Lactobacillus iners	BVAB-1	53.8288	2.18742e-13
Lactobacillus iners	BVAB-3	27.4631	1.60118e-07
Lactobacillus crispatus	Bacteroides fragilis	0	1
Lactobacillus crispatus	Mobiluncus curtisii	21.8823	2.89897e-06
Lactobacillus crispatus	Streptococcus anginosus	0.406228	0.52389
Lactobacillus crispatus	Streptococcus sanguinis	16.6551	4.48298e-05
Lactobacillus crispatus	Atopobium vaginae	111.747	4.05876e-26
Lactobacillus crispatus	Mobiluncus mulieris	14.5287	0.00013804
Lactobacillus crispatus	Ureaplasma urealyticum	3.47076	0.0624627
Lactobacillus crispatus	Mycoplasma hominis	18.2032	1.98544e-05
Lactobacillus crispatus	Megasphaera 1	110.563	7.37721e-26
Lactobacillus crispatus	Megasphaera 2	2.06355	0.150858
Lactobacillus crispatus	Mycoplasma genitalium	0	1
Lactobacillus crispatus	Gardnerella vaginalis	75.8394	3.07702e-18
Lactobacillus crispatus	Prevotella bivia	3.25077	0.0713899
Lactobacillus crispatus	Bifidobacterium breve	0.0855778	0.769876
Lactobacillus crispatus	BVAB-2	5.73844	0.0165975
Lactobacillus crispatus	BVAB-1	31.3238	2.18391e-08
Lactobacillus crispatus	BVAB-3	16.9261	3.88632e-05
Lactobacillus jensenii	Bacteroides fragilis	0	1
Lactobacillus jensenii	Mobiluncus curtisii	24.4466	7.63983e-07
Lactobacillus jensenii	Streptococcus anginosus	0.224409	0.635701
Lactobacillus jensenii	Streptococcus sanguinis	16.3989	5.13152e-05
Lactobacillus jensenii	Atopobium vaginae	87.7408	7.46196e-21
Lactobacillus jensenii	Mobiluncus mulieris	15.7588	7.19517e-05
Lactobacillus jensenii	Ureaplasma urealyticum	0.274375	0.600412
Lactobacillus jensenii	Mycoplasma hominis	17.0914	3.56236e-05
Lactobacillus jensenii	Megasphaera 1	90.5947	1.7633e-21
Lactobacillus jensenii	Megasphaera 2	1.31329	0.2518
Lactobacillus jensenii	Mycoplasma genitalium	0	1
Lactobacillus jensenii	Gardnerella vaginalis	47.1067	6.72265e-12
Lactobacillus jensenii	Prevotella bivia	0.809464	0.368279
Lactobacillus jensenii	Bifidobacterium breve	0.000158542	0.989954
Lactobacillus jensenii	BVAB-2	6.72173	0.0095245
Lactobacillus jensenii	BVAB-1	20.0743	7.44915e-06
Lactobacillus jensenii	BVAB-3	19.7036	9.04288e-06

### Sheet: T-test Results
Lactobacillus Species	T-Statistic	P-Value
Lactobacillus acidophilus	-13.4171	4.25097e-39
Lactobacillus gasseri	-3.67395	0.000248028
Lactobacillus iners	37.6673	5.53858e-206
Lactobacillus crispatus	8.53553	4.15321e-17
Lactobacillus jensenii	4.88634	1.16255e-06

### Sheet: Chi-Square Group 1
Group	Compared With	Chi-Square Value	P-Value
Lactobacillus (except L. iners)	Bacteroides fragilis	1.41505	0.23422
Lactobacillus (except L. iners)	Mobiluncus curtisii	47.9312	4.41439e-12
Lactobacillus (except L. iners)	Streptococcus anginosus	0.00228858	0.961844
Lactobacillus (except L. iners)	Streptococcus sanguinis	32.6498	1.10352e-08
Lactobacillus (except L. iners)	Atopobium vaginae	190.638	2.30683e-43
Lactobacillus (except L. iners)	Mobiluncus mulieris	24.4467	7.63933e-07
Lactobacillus (except L. iners)	Ureaplasma urealyticum	10.985	0.000918512
Lactobacillus (except L. iners)	Mycoplasma hominis	39.439	3.38477e-10
Lactobacillus (except L. iners)	Megasphaera 1	226.997	2.69257e-51
Lactobacillus (except L. iners)	Megasphaera 2	6.40164	0.0114015
Lactobacillus (except L. iners)	Mycoplasma genitalium	0.000252266	0.987328
Lactobacillus (except L. iners)	Gardnerella vaginalis	130.668	2.92749e-30
Lactobacillus (except L. iners)	Prevotella bivia	17.6121	2.70857e-05
Lactobacillus (except L. iners)	Bifidobacterium breve	4.094	0.0430356
Lactobacillus (except L. iners)	BVAB-2	18.8464	1.41682e-05
Lactobacillus (except L. iners)	BVAB-1	52.8622	3.57795e-13
Lactobacillus (except L. iners)	BVAB-3	38.1146	6.67099e-10

### Sheet: Chi-Square Group 2
Group	Compared With	Chi-Square Value	P-Value
All Lactobacillus	Bacteroides fragilis	7.86184e-05	0.992925
All Lactobacillus	Mobiluncus curtisii	1.51651	0.218149
All Lactobacillus	Streptococcus anginosus	0.854586	0.355258
All Lactobacillus	Streptococcus sanguinis	5.62956	0.0176601
All Lactobacillus	Atopobium vaginae	3.08123	0.0792008
All Lactobacillus	Mobiluncus mulieris	1.36477	0.242712
All Lactobacillus	Ureaplasma urealyticum	5.86915	0.0154085
All Lactobacillus	Mycoplasma hominis	3.37286	0.0662787
All Lactobacillus	Megasphaera 1	15.4833	8.32352e-05
All Lactobacillus	Megasphaera 2	0.0420137	0.837594
All Lactobacillus	Mycoplasma genitalium	0	1
All Lactobacillus	Gardnerella vaginalis	12.78	0.000350345
All Lactobacillus	Prevotella bivia	12.0391	0.000520972
All Lactobacillus	Bifidobacterium breve	2.34114	0.125998
All Lactobacillus	BVAB-2	0.254025	0.614255
All Lactobacillus	BVAB-1	7.50167	0.0061642
All Lactobacillus	BVAB-3	2.04859	0.152348

### Sheet: T-Test Group 1
Group	Compared With	T-Statistic	P-Value
Lactobacillus (except L. iners)	Bacteroides fragilis	25.0521	2.654e-113
Lactobacillus (except L. iners)	Mobiluncus curtisii	5.97614	2.76845e-09
Lactobacillus (except L. iners)	Streptococcus anginosus	23.8638	3.15804e-106
Lactobacillus (except L. iners)	Streptococcus sanguinis	10.3837	1.31039e-24
Lactobacillus (except L. iners)	Atopobium vaginae	-19.5965	2.84907e-75
Lactobacillus (except L. iners)	Mobiluncus mulieris	9.70265	9.4006e-22
Lactobacillus (except L. iners)	Ureaplasma urealyticum	3.94971	8.15394e-05
Lactobacillus (except L. iners)	Mycoplasma hominis	4.97904	7.04236e-07
Lactobacillus (except L. iners)	Megasphaera 1	-14.2806	3.74234e-43
Lactobacillus (except L. iners)	Megasphaera 2	24.2487	1.38205e-108
Lactobacillus (except L. iners)	Mycoplasma genitalium	27.2866	1.59186e-124
Lactobacillus (except L. iners)	Gardnerella vaginalis	-27.0182	1.02029e-128
Lactobacillus (except L. iners)	Prevotella bivia	-14.2806	3.74234e-43
Lactobacillus (except L. iners)	Bifidobacterium breve	18.0739	1.31545e-67
Lactobacillus (except L. iners)	BVAB-2	16.89	6.59528e-60
Lactobacillus (except L. iners)	BVAB-1	1.18752	0.235202
Lactobacillus (except L. iners)	BVAB-3	6.71456	2.53747e-11

### Sheet: T-Test Group 2
Group	Compared With	T-Statistic	P-Value
All Lactobacillus	Bacteroides fragilis	48.246	2.01728e-301
All Lactobacillus	Mobiluncus curtisii	16.1848	1.48711e-54
All Lactobacillus	Streptococcus anginosus	45.7766	1.33497e-292
All Lactobacillus	Streptococcus sanguinis	22.483	1.84656e-98
All Lactobacillus	Atopobium vaginae	-13.443	1.55729e-38
All Lactobacillus	Mobiluncus mulieris	21.4766	9.54081e-91
All Lactobacillus	Ureaplasma urealyticum	13.4471	5.61017e-39
All Lactobacillus	Mycoplasma hominis	14.8261	1.54526e-46
All Lactobacillus	Megasphaera 1	-7.93054	4.85535e-15
All Lactobacillus	Megasphaera 2	46.5668	5.65438e-296
All Lactobacillus	Mycoplasma genitalium	53.1525	1.39621e-303
All Lactobacillus	Gardnerella vaginalis	-20.879	3.30756e-83
All Lactobacillus	Prevotella bivia	-7.93054	4.85535e-15
All Lactobacillus	Bifidobacterium breve	34.8597	9.95619e-209
All Lactobacillus	BVAB-2	32.8176	1.96542e-189
All Lactobacillus	BVAB-1	9.85785	3.26496e-22
All Lactobacillus	BVAB-3	17.2059	6.1612e-61
