## Supplementary material for "Molecular Characterization of Vaginal Microbiota Using a New 22-Species qRT-PCR Test to Achieve a Relative-abundance and Species-based Diagnosis of Bacterial Vaginosis": Dataset Table 3

### Sheet: Table S3
MDL number	Sample#	Group 1	Group 2	Group 3	Group 4	BV Status
12925524-1	1	0.218656	0.375108	0.406237	0	BV-Positive
12925623-1	2	0.173179	0.185088	0.33106	0.310673	BV-Positive
12925827-1	3	0.196003	0	0.803997	0	BV-Positive
12925854-1	4	0.171752	0	0.704002	0.124247	BV-Positive
12925962-1	5	0.169623	0.197701	0.485061	0.147615	BV-Positive
12926046-1	6	0.170613	0	0.829387	0	BV-Positive
12926083-1	7	0.298198	0	0.701802	0	BV-Positive
12926097-1	8	0.137572	0.127762	0.629163	0.105503	BV-Positive
12926138-1	9	0.193989	0	0.618651	0.18736	BV-Positive
12926276-1	10	0.166105	0.218126	0.615768	0	BV-Positive
12926342-1	11	0.122076	0.247521	0.479361	0.151041	BV-Positive
12926453-1	12	0.232019	0.142447	0.625534	0	BV-Positive
12926592-1	13	0.212277	0	0.787723	0	BV-Positive
12926598-1	14	0.22101	0.243892	0.384783	0.150315	BV-Positive
12926654-1	15	0.216412	0.235363	0.548225	0	BV-Positive
12926799-1	16	0.219249	0.221034	0.387627	0.17209	BV-Positive
12926808-1	17	0.244612	0	0.417282	0.338106	BV-Positive
12926811-1	18	0.144109	0.345446	0.510445	0	BV-Positive
12927036-1	19	0.172784	0.182476	0.64474	0	BV-Positive
12927069-1	20	0.193819	0	0.613844	0.192337	BV-Positive
12927181-1	21	0.136388	0.201356	0.525176	0.13708	BV-Positive
12927291-1	22	0.272499	0.181372	0.546129	0	BV-Positive
12927340-1	23	0.208406	0	0.791594	0	BV-Positive
12927343-1	24	0.149877	0	0.619178	0.230945	BV-Positive
12927370-1	25	0.468809	0	0.531191	0	Transitional BV
12927374-1	26	0.126937	0.170799	0.468523	0.233741	BV-Positive
12927720-1	27	0.18046	0.215193	0.604347	0	BV-Positive
12927738-1	28	0.136156	0.192328	0.339608	0.331909	BV-Positive
12928005-1	29	0.16437	0	0.700897	0.134733	BV-Positive
12928012-2	30	0.199383	0	0.800617	0	BV-Positive
12928101-1	31	0.171442	0.176693	0.564273	0.0875921	BV-Positive
12928148-1	32	0.176881	0.205758	0.311516	0.305845	BV-Positive
12928183-1	33	0.147281	0.290287	0.417795	0.144637	BV-Positive
12928234-1	34	0.181614	0.1336	0.497467	0.187318	BV-Positive
12928359-1	35	0.124511	0.240287	0.505137	0.130065	BV-Positive
12928369-1	36	0.166373	0.117506	0.454198	0.261924	BV-Positive
12928394-1	37	0.246616	0	0.753384	0	BV-Positive
12928419-1	38	0.108902	0.104052	0.497326	0.28972	BV-Positive
12928490-1	39	0.157982	0.218818	0.623199	0	BV-Positive
12928624-1	40	0.145925	0	0.663078	0.190997	BV-Positive
12928674-1	41	0.226476	0	0.773524	0	BV-Positive
12928702-1	42	0.280425	0	0.719575	0	BV-Positive
12928739-1	43	0.12787	0.3325	0.539629	0	BV-Positive
12928762-1	44	0.176301	0	0.823699	0	BV-Positive
12928795-1	45	0.199484	0	0.800516	0	BV-Positive
12928863-1	46	0.193126	0.214171	0.592703	0	BV-Positive
12928864-1	47	0.175297	0.174611	0.513654	0.136438	BV-Positive
12929029-1	48	0.190222	0.104299	0.705478	0	BV-Positive
12929223-1	49	0.145664	0.136646	0.461033	0.256657	BV-Positive
12929597-1	50	0.214574	0.21848	0.28791	0.279036	BV-Positive
12929753-1	51	0.180875	0.20449	0.614635	0	BV-Positive
12929757-2	52	0.180421	0	0.619892	0.199687	BV-Positive
12929827-1	53	0.134898	0.114281	0.64975	0.101071	BV-Positive
12930033-1	54	0.20078	0	0.79922	0	BV-Positive
12930296-1	55	0.143229	0	0.708963	0.147808	BV-Positive
12930302-1	56	0.168253	0.165302	0.666445	0	BV-Positive
12930364-1	57	0.187092	0.222704	0.590204	0	BV-Positive
12930456-1	58	0.162766	0.13148	0.627434	0.0783206	BV-Positive
12930462-1	59	0.237694	0.113345	0.648961	0	BV-Positive
12930580-1	60	0.146334	0.146552	0.576765	0.130349	BV-Positive
12930621-1	61	0.203163	0	0.796837	0	BV-Positive
12930654-1	62	0.285185	0	0.714815	0	BV-Positive
12930683-1	63	0.184421	0	0.643542	0.172037	BV-Positive
12931023-2	64	0.138331	0	0.691077	0.170592	BV-Positive
12931026-1	65	0.117926	0.151116	0.388603	0.342355	BV-Positive
12931067-1	66	0.209739	0	0.639566	0.150695	BV-Positive
12931517-1	67	0.145481	0	0.584223	0.270296	BV-Positive
12931526-1	68	0.119509	0.275277	0.384757	0.220457	BV-Positive
12931645-1	69	0.182725	0	0.493132	0.324143	BV-Positive
12931875-1	70	0.151154	0	0.557579	0.291267	BV-Positive
12932020-1	71	0.185687	0.226368	0.587945	0	BV-Positive
12932034-1	72	0.204487	0	0.795513	0	BV-Positive
12932107-1	73	0.198674	0	0.801326	0	BV-Positive
12932172-1	74	0.136701	0.325793	0.411228	0.126278	BV-Positive
12932173-1	75	0.175162	0	0.693975	0.130863	BV-Positive
12932207-1	76	0.154597	0.117113	0.470219	0.258072	BV-Positive
12932404-1	77	0.113183	0.155882	0.361289	0.369646	BV-Positive
12932412-1	78	0.191437	0	0.808563	0	BV-Positive
12932451-1	79	0.169661	0	0.643678	0.186661	BV-Positive
12932455-1	80	0.273564	0	0.726436	0	BV-Positive
12932509-1	81	0.183147	0	0.681906	0.134947	BV-Positive
12932587-1	82	0.248505	0	0.606649	0.144846	BV-Positive
12932615-1	83	0.223672	0	0.656782	0.119546	BV-Positive
12932657-1	84	0.139751	0.280361	0.477613	0.102275	BV-Positive
12932666-1	85	0.175741	0	0.664442	0.159817	BV-Positive
12932667-1	86	0.116613	0.167557	0.481647	0.234183	BV-Positive
12932700-1	87	0.116029	0.223352	0.378644	0.281975	BV-Positive
12932775-1	88	0.207183	0.2242	0.568617	0	BV-Positive
12932892-1	89	0.117097	0.17085	0.496132	0.215922	BV-Positive
12932929-1	90	0.108626	0.236485	0.387136	0.267752	BV-Positive
12932930-1	91	0.239879	0	0.760121	0	BV-Positive
12932935-1	92	0.160928	0.218546	0.472072	0.148454	BV-Positive
12932979-1	93	0.175211	0	0.824789	0	BV-Positive
12932992-1	94	0.114988	0.172958	0.547944	0.16411	BV-Positive
12933056-1	95	0.0973345	0.236805	0.457464	0.208397	BV-Positive
12933137-1	96	0.155007	0.204699	0.640294	0	BV-Positive
12933175-1	97	0.114023	0	0.635167	0.25081	BV-Positive
12933213-1	98	0.197309	0.312104	0.490587	0	BV-Positive
12933218-1	99	0.201011	0	0.798989	0	BV-Positive
12933229-1	100	0.250874	0	0.476097	0.273029	BV-Positive
12933243-1	101	0.208289	0	0.559812	0.231899	BV-Positive
12933253-1	102	0.182416	0	0.817584	0	BV-Positive
12933555-1	103	0.150704	0.155571	0.507936	0.185789	BV-Positive
12933585-1	104	0.160422	0	0.607046	0.232532	BV-Positive
12933899-2	105	0.136101	0.189459	0.434445	0.239996	BV-Positive
12933937-1	106	0.178141	0.147382	0.674477	0	BV-Positive
12933965-1	107	0.164185	0	0.699829	0.135985	BV-Positive
12934328-1	108	0.299749	0.0755005	0.42477	0.199981	BV-Positive
12934358-1	109	0.209385	0.124201	0.666414	0	BV-Positive
12934437-1	110	0.277853	0	0.457105	0.265043	BV-Positive
12934472-1	111	0.156519	0.369121	0.47436	0	BV-Positive
12934555-1	112	0.215408	0	0.784592	0	BV-Positive
12934577-1	113	0.184302	0.219627	0.596071	0	BV-Positive
12934624-1	114	0.191078	0	0.808922	0	BV-Positive
12934629-1	115	0.170469	0.219767	0.488194	0.12157	BV-Positive
12934659-1	116	0.149087	0	0.554791	0.296122	BV-Positive
12934672-1	117	0.160644	0	0.708512	0.130843	BV-Positive
12934689-1	118	0.250554	0	0.660041	0.089405	BV-Positive
12934844-1	119	0.204324	0.212637	0.583039	0	BV-Positive
12934877-1	120	0.152553	0	0.716552	0.130895	BV-Positive
12934880-1	121	0.177721	0	0.822279	0	BV-Positive
12934933-1	122	0.123244	0.155549	0.491654	0.229553	BV-Positive
12934934-1	123	0.118579	0.191011	0.69041	0	BV-Positive
12934940-1	124	0.196248	0	0.803752	0	BV-Positive
12934959-1	125	0.132999	0.133155	0.493535	0.240311	BV-Positive
12935003-1	126	0.132794	0.103821	0.60543	0.157955	BV-Positive
12935044-1	127	0.171217	0.211828	0.475483	0.141472	BV-Positive
12935185-1	128	0.221077	0	0.576261	0.202663	BV-Positive
12935209-1	129	0.14741	0	0.569581	0.283009	BV-Positive
12935336-1	130	0.215137	0.178085	0.452931	0.153846	BV-Positive
12935383-1	131	0.188953	0.151738	0.659309	0	BV-Positive
12935622-1	132	0.167558	0.198328	0.518134	0.11598	BV-Positive
12935900-1	133	0.167863	0.144575	0.580646	0.106916	BV-Positive
12936225-1	134	0.156157	0.181379	0.427928	0.234536	BV-Positive
12936680-1	135	0.271122	0	0.55265	0.176228	BV-Positive
12936768-1	136	0.132811	0.222455	0.423082	0.221652	BV-Positive
12936770-1	137	0.200541	0	0.649859	0.1496	BV-Positive
12936771-1	138	0.0921624	0.26416	0.43115	0.212528	BV-Positive
12936943-1	139	0.172478	0.142031	0.547038	0.138453	BV-Positive
12936944-1	140	0.183438	0	0.653857	0.162704	BV-Positive
12936980-1	141	0.161823	0	0.700433	0.137744	BV-Positive
12937019-1	142	0.135286	0.119146	0.623762	0.121807	BV-Positive
12937144-1	143	0.185194	0.181572	0.520625	0.112609	BV-Positive
12937217-1	144	0	0.348433	0.651567	0	BV-Positive
12937298-1	145	0.143273	0.212154	0.399425	0.245148	BV-Positive
12937545-1	146	0.167784	0.247577	0.584639	0	BV-Positive
12937602-1	147	0.15467	0	0.590075	0.255255	BV-Positive
12937731-1	148	0.19759	0	0.678111	0.124299	BV-Positive
12938005-1	149	0.181732	0	0.660651	0.157617	BV-Positive
12938121-1	150	0.143062	0.132783	0.555116	0.169039	BV-Positive
12938178-1	151	0.15126	0	0.592855	0.255885	BV-Positive
12938236-1	152	0.218599	0	0.781401	0	BV-Positive
12938306-1	153	0.192943	0	0.807057	0	BV-Positive
12938407-1	154	0.174886	0.13536	0.689753	0	BV-Positive
12938426-1	155	0	0	0.761676	0.238324	BV-Positive
12938467-1	156	0.197211	0.149006	0.441106	0.212677	BV-Positive
12938602-1	157	0.154547	0.12654	0.563376	0.155537	BV-Positive
12938607-1	158	0.136209	0.107656	0.584723	0.171412	BV-Positive
12938631-1	159	0	0	1	0	BV-Positive
12938862-1	160	0	0.415863	0.388985	0.195152	BV-Positive
12938984-1	161	0.146025	0.151471	0.542774	0.159731	BV-Positive
12939201-1	162	0.15354	0.130287	0.542041	0.174132	BV-Positive
12939351-1	163	0.170428	0.191303	0.545888	0.0923814	BV-Positive
12939379-1	164	0.191602	0.368999	0.4394	0	BV-Positive
12939631-1	165	0.114132	0.173671	0.544987	0.16721	BV-Positive
12940109-1	166	0.2873	0	0.572471	0.140229	BV-Positive
12940193-1	167	0.189707	0	0.603745	0.206549	BV-Positive
12940246-1	168	0.166903	0	0.574846	0.25825	BV-Positive
12940261-1	169	0.193972	0	0.806028	0	BV-Positive
12940282-1	170	0.17877	0.141419	0.516372	0.163439	BV-Positive
12940344-1	171	0.276191	0	0.723809	0	BV-Positive
12940385-1	172	0.247587	0.127007	0.486354	0.139052	BV-Positive
12940444-1	173	0.340991	0.162766	0.496243	0	Transitional BV
12940463-1	174	0.187762	0	0.639393	0.172845	BV-Positive
12940489-1	175	0.149944	0.157086	0.38696	0.306011	BV-Positive
12940494-1	176	0.287172	0	0.712828	0	BV-Positive
12940500-2	177	0.177688	0	0.597776	0.224536	BV-Positive
12940509-1	178	0.136878	0.0844932	0.520429	0.258199	BV-Positive
12940511-1	179	0.198667	0	0.641466	0.159866	BV-Positive
12940556-1	180	0.30653	0	0.69347	0	Transitional BV
12940699-1	181	0.213346	0.247037	0.355645	0.183973	BV-Positive
12940922-1	182	0.150037	0	0.698087	0.151876	BV-Positive
12940924-1	183	0.237744	0	0.762256	0	BV-Positive
12940947-1	184	0.190622	0	0.601027	0.208352	BV-Positive
12941024-1	185	0.148262	0	0.68436	0.167378	BV-Positive
12941226-2	186	0.15326	0.196994	0.649746	0	BV-Positive
12941268-1	187	0.177501	0.117817	0.704682	0	BV-Positive
12941294-1	188	0.152844	0	0.680654	0.166502	BV-Positive
12941369-1	189	0.153807	0.150579	0.441295	0.254319	BV-Positive
12941370-1	190	0.198867	0.149665	0.366527	0.28494	BV-Positive
12941389-1	191	0.12443	0.124515	0.424906	0.326149	BV-Positive
12941589-2	192	0.151594	0.187025	0.538309	0.123073	BV-Positive
12941631-2	193	0.212266	0	0.609569	0.178165	BV-Positive
12941999-1	194	0.227552	0.188308	0.58414	0	BV-Positive
12942091-1	195	0.126143	0.14148	0.450298	0.282079	BV-Positive
12942471-1	196	0.121933	0.29659	0.271587	0.30989	BV-Positive
12942504-1	197	0.18414	0.228619	0.587241	0	BV-Positive
12942524-1	198	0.0942015	0.186404	0.36346	0.355934	BV-Positive
12942536-1	199	0.122612	0.0979652	0.507719	0.271703	BV-Positive
12942618-1	200	0.180621	0.128307	0.541457	0.149616	BV-Positive
12942761-1	201	0	0.131733	0.552749	0.315518	BV-Positive
12942866-1	202	0.185915	0.127152	0.601704	0.0852297	BV-Positive
12942902-1	203	0.163195	0	0.685523	0.151281	BV-Positive
12942958-1	204	0.273709	0	0.726291	0	BV-Positive
12942984-1	205	0.157035	0.14364	0.505675	0.193651	BV-Positive
12942992-1	206	0.138786	0.104171	0.480313	0.27673	BV-Positive
12943014-1	207	0.152208	0.109286	0.458036	0.28047	BV-Positive
12943175-1	208	0	0	0.773967	0.226033	BV-Positive
12943267-2	209	0.263048	0.1187	0.510809	0.107442	BV-Positive
12943452-1	210	0.235859	0.19741	0.566731	0	BV-Positive
12943522-1	211	0	0.243615	0.756385	0	BV-Positive
12943563-1	212	0.165985	0.198729	0.457103	0.178182	BV-Positive
12943933-1	213	0.145014	0	0.493248	0.361739	BV-Positive
12943998-1	214	0.18622	0.116163	0.697617	0	BV-Positive
12944000-1	215	0.15806	0.173505	0.437269	0.231166	BV-Positive
12944006-1	216	0.314725	0.108342	0.475163	0.10177	Transitional BV
12944098-1	217	0.209659	0.225276	0.565066	0	BV-Positive
12944122-1	218	0.22457	0	0.77543	0	BV-Positive
12944140-1	219	0.111164	0.174953	0.355176	0.358707	BV-Positive
12944255-1	220	0.216248	0	0.559118	0.224634	BV-Positive
12944315-1	221	0.139771	0	0.629608	0.230622	BV-Positive
12944446-1	222	0.243503	0	0.604958	0.151539	BV-Positive
12944458-1	223	0.163938	0	0.514343	0.321719	BV-Positive
12944466-1	224	0.30017	0	0.69983	0	Transitional BV
12944487-1	225	0.162347	0	0.518509	0.319144	BV-Positive
12944519-1	226	0.200296	0.152069	0.647635	0	BV-Positive
12944573-1	227	0.188035	0.197413	0.460961	0.153591	BV-Positive
12944633-1	228	0.197988	0.106429	0.695583	0	BV-Positive
12944647-1	229	0.212447	0	0.58693	0.200623	BV-Positive
12944656-1	230	0.231471	0.114314	0.58201	0.0722054	BV-Positive
12944705-1	231	0.258828	0.255687	0.485485	0	BV-Positive
12944772-1	232	0.192833	0.218802	0.439227	0.149138	BV-Positive
12944818-1	233	0.215654	0	0.667195	0.117151	BV-Positive
12944861-1	234	0.185407	0	0.814593	0	BV-Positive
12944954-1	235	0.14598	0.0859003	0.534779	0.23334	BV-Positive
12945155-1	236	0.210074	0.208889	0.581037	0	BV-Positive
12945446-1	237	0.161759	0.119258	0.571144	0.147839	BV-Positive
12945660-1	238	0.434567	0	0.565433	0	Transitional BV
12945803-1	239	0.212203	0	0.787797	0	BV-Positive
12946011-1	240	0.311125	0	0.602752	0.0861237	Transitional BV
12946125-1	241	0.160267	0	0.755533	0.0842	BV-Positive
12946232-1	242	0.204391	0	0.575643	0.219966	BV-Positive
12946238-1	243	0.161897	0	0.692117	0.145985	BV-Positive
12946360-2	244	0.152918	0.167914	0.544356	0.134811	BV-Positive
12946455-1	245	0.258556	0	0.741444	0	BV-Positive
12946483-1	246	0.221656	0	0.778344	0	BV-Positive
13024876-1	247	0.257171	0	0.742829	0	BV-Positive
13024898-1	248	0.0748686	0.284846	0.331209	0.309077	BV-Positive
13024933-1	249	1	0	0	0	BV-Negative
13024940-1	250	0.770254	0	0.229746	0	BV-Negative
13024958-1	251	1	0	0	0	BV-Negative
13024961-1	252	0.723298	0	0.276702	0	BV-Negative
13024970-1	253	1	0	0	0	BV-Negative
13024977-1	254	0.503777	0	0.220371	0.275851	BV-Positive
13024983-1	255	0	0	1	0	BV-Positive
13024986-1	256	0.199917	0	0.800083	0	BV-Positive
13024995-1	257	0.186476	0.150075	0.561483	0.101965	BV-Positive
13025015-1	258	1	0	0	0	BV-Negative
13025032-1	260	0.548623	0	0.451377	0	Transitional BV
13025054-1	261	0.258332	0.136019	0.476749	0.1289	BV-Positive
13025068-1	262	0.190091	0	0.809909	0	BV-Positive
13025096-1	263	0.165057	0.193509	0.461744	0.17969	BV-Positive
13025098-1	264	0.230481	0	0.424879	0.344639	BV-Positive
13025119-1	265	0.212407	0	0.787593	0	BV-Positive
13025204-1	266	0.492958	0	0.507042	0	Transitional BV
13025238-1	267	0.15007	0	0.624668	0.225262	BV-Positive
13025240-1	268	0.141778	0.361871	0.496352	0	BV-Positive
13025251-1	269	0.16505	0	0.645819	0.189131	BV-Positive
13025253-1	270	0.152959	0	0.750789	0.0962523	BV-Positive
13025256-1	271	1	0	0	0	BV-Negative
13025263-1	272	0.545488	0	0	0.454512	BV-Positive
13025288-1	273	0.122671	0.13485	0.442148	0.300331	BV-Positive
13025308-1	275	0.442309	0.186677	0.371014	0	Transitional BV
13025312-1	276	0	0.455338	0.544662	0	BV-Positive
13025358-1	277	0.201002	0	0.798998	0	BV-Positive
13025420-1	278	0	0	1	0	BV-Positive
13025429-1	279	0.122105	0.187061	0.422065	0.26877	BV-Positive
13025468-1	280	0.215554	0	0.651574	0.132872	BV-Positive
13025547-1	281	0.158799	0.121336	0.599454	0.120411	BV-Positive
13025549-1	282	0.0956139	0.121557	0.2403	0.542529	BV-Positive
13025556-1	283	0.142165	0.284817	0.573019	0	BV-Positive
13025569-1	284	1	0	0	0	BV-Negative
13025584-1	285	0.201736	0	0.798264	0	BV-Positive
13025588-1	286	0.447089	0	0	0.552911	BV-Positive
13025664-1	287	0.235671	0	0.764329	0	BV-Positive
13025675-1	288	0.394096	0	0.605904	0	Transitional BV
13025692-2	289	0.189765	0.218657	0.591578	0	BV-Positive
13025713-1	290	0.205568	0	0.794432	0	BV-Positive
13025717-1	291	0.211206	0	0.644407	0.144387	BV-Positive
13025743-1	292	0.33502	0.078674	0.440533	0.145773	Transitional BV
13025807-1	294	0.41786	0	0.201718	0.380421	BV-Positive
13025822-1	295	0.667626	0	0.332374	0	BV-Negative
13025872-1	296	1	0	0	0	BV-Negative
13025874-1	297	0.691156	0	0.308844	0	BV-Negative
13025902-1	298	0.168712	0.13405	0.585213	0.112024	BV-Positive
13025908-1	299	0.755297	0	0.244703	0	BV-Negative
13025909-1	300	1	0	0	0	BV-Negative
13025949-1	301	1	0	0	0	BV-Negative
13025955-1	302	0	0.159332	0.840668	0	BV-Positive
13025986-1	303	0.53627	0	0.46373	0	Transitional BV
13025996-1	305	0.134265	0	0.634198	0.231536	BV-Positive
13026005-1	306	0.418145	0	0.581855	0	Transitional BV
13026019-1	307	0.347935	0	0.652065	0	Transitional BV
13026020-1	308	1	0	0	0	BV-Negative
13026033-1	309	0	0	1	0	BV-Positive
13026036-1	310	0.185075	0	0.814925	0	BV-Positive
13026056-1	311	0.861112	0	0.138888	0	BV-Negative
13026063-1	312	0.788759	0	0.211241	0	BV-Negative
13026064-1	313	0.202187	0	0.557686	0.240127	BV-Positive
13026068-1	314	0.128661	0.126865	0.628035	0.116438	BV-Positive
13026073-1	315	0	0	1	0	BV-Positive
13026083-1	316	1	0	0	0	BV-Negative
13026087-1	317	0.289976	0	0.710024	0	BV-Positive
13026088-1	318	1	0	0	0	BV-Negative
13026090-1	319	0.15922	0.358723	0.482057	0	BV-Positive
13026104-1	321	0.119828	0.139272	0.613825	0.127075	BV-Positive
13026109-1	322	0	0	1	0	BV-Positive
13026116-1	323	0.41497	0	0.252289	0.33274	BV-Positive
13026117-1	324	0.28576	0	0.71424	0	BV-Positive
13026122-1	325	0.141293	0	0.546667	0.31204	BV-Positive
13026135-2	326	0.174807	0	0.825193	0	BV-Positive
13026166-1	327	0.308638	0	0.512637	0.178725	Transitional BV
13026171-1	328	0.418389	0	0.581611	0	Transitional BV
13026172-1	329	0.128668	0.128528	0.603281	0.139522	BV-Positive
13026176-1	330	0.346979	0.182031	0.47099	0	Transitional BV
13026178-1	331	0.152122	0	0.661506	0.186372	BV-Positive
13026179-1	332	0.101212	0.2388	0.285832	0.374155	BV-Positive
13026200-1	333	0.11949	0.153047	0.472993	0.25447	BV-Positive
13026218-1	334	0.15464	0	0.674344	0.171016	BV-Positive
13026224-1	335	0.171717	0.177112	0.534203	0.116968	BV-Positive
13026241-1	336	0.612311	0	0.387689	0	BV-Negative
13026249-1	337	1	0	0	0	BV-Negative
13026254-1	338	0.131457	0.17326	0.414075	0.281208	BV-Positive
13026293-1	339	0.222315	0.117542	0.660144	0	BV-Positive
13026299-1	340	0.109326	0.329657	0.249806	0.311211	BV-Positive
13026304-1	341	0.53619	0	0	0.46381	BV-Positive
13026314-1	342	0.552812	0	0.447188	0	Transitional BV
13026330-1	343	0.174044	0	0.633548	0.192408	BV-Positive
13026331-1	344	0.692485	0	0.307515	0	BV-Negative
13026337-1	345	1	0	0	0	BV-Negative
13026343-1	346	0.500242	0	0.499758	0	Transitional BV
13026361-1	347	0.409488	0	0.590512	0	Transitional BV
13026362-1	348	0.29956	0	0.70044	0	BV-Positive
13026370-1	349	0.0841459	0.338225	0.204657	0.372972	BV-Positive
13026374-1	350	0.798392	0	0.201608	0	BV-Negative
13026397-1	351	0.173078	0	0.826922	0	BV-Positive
13026405-1	352	0.23198	0	0.76802	0	BV-Positive
13026406-1	353	0.102063	0.214621	0.565737	0.117579	BV-Positive
13026416-1	354	1	0	0	0	BV-Negative
13026448-1	357	0.845932	0.154068	0	0	Transitional BV
13026450-1	358	0.147302	0	0.635772	0.216926	BV-Positive
13026451-1	359	0.778675	0	0.221325	0	BV-Negative
13026452-1	360	0	0	0.784697	0.215303	BV-Positive
13026457-1	361	0.388354	0	0.27259	0.339056	BV-Positive
13026467-1	362	0.249954	0	0.750046	0	BV-Positive
13026477-1	363	0.2463	0	0.7537	0	BV-Positive
13026478-1	364	0.164045	0	0.739752	0.0962028	BV-Positive
13026489-1	365	0.405579	0	0.594421	0	Transitional BV
13026491-1	366	0.18792	0.323675	0.488405	0	BV-Positive
13026508-1	367	0.26182	0.190135	0.402175	0.14587	BV-Positive
13026514-1	368	0.259378	0	0.740622	0	BV-Positive
13026531-1	369	0.171076	0	0.828924	0	BV-Positive
13026533-1	370	0.231466	0	0.634267	0.134266	BV-Positive
13026553-1	371	0.40305	0.0838389	0.428088	0.0850221	Transitional BV
13026556-1	372	0.24086	0	0.597101	0.162039	BV-Positive
13026568-1	373	1	0	0	0	BV-Negative
13026570-1	374	0.64756	0	0.35244	0	BV-Negative
13026573-1	375	0.445508	0	0.554492	0	Transitional BV
13026587-1	376	0.109207	0.219819	0.415606	0.255367	BV-Positive
13026592-1	377	0.135838	0.171348	0.544306	0.148508	BV-Positive
13026616-1	378	0.39631	0	0.60369	0	Transitional BV
13026624-1	379	0.147161	0.312875	0.43195	0.108014	BV-Positive
13026625-1	380	0.219334	0	0.780666	0	BV-Positive
13026629-1	381	0.104197	0.178154	0.468218	0.249431	BV-Positive
13026633-1	382	0.135168	0.326994	0.438576	0.0992626	BV-Positive
13026650-1	384	0.183786	0.195724	0.506766	0.113723	BV-Positive
13026658-1	385	0.0830384	0.254809	0.239132	0.42302	BV-Positive
13026677-1	386	0.166481	0	0.671875	0.161644	BV-Positive
13026679-1	387	0.32581	0	0.492161	0.182029	Transitional BV
13026680-1	388	1	0	0	0	BV-Negative
13026696-1	389	0	0	1	0	BV-Positive
13026698-1	390	0.127224	0.134003	0.511379	0.227394	BV-Positive
13026699-1	391	0.183817	0	0.64941	0.166773	BV-Positive
13026732-1	392	0.117349	0.268632	0.343448	0.270571	BV-Positive
13026739-1	393	0.327043	0	0.672957	0	Transitional BV
13026742-1	394	0.0635121	0.141179	0.420439	0.374871	BV-Positive
13026749-1	395	0.28634	0.0923528	0.460056	0.161251	BV-Positive
13026767-1	396	1	0	0	0	BV-Negative
13026787-1	397	0.620435	0	0.151523	0.228042	BV-Positive
13026807-1	398	0.404449	0.219748	0.375803	0	Transitional BV
13026816-1	399	0.420769	0	0.579231	0	Transitional BV
13026818-1	400	0.775783	0	0.224217	0	BV-Negative
13026821-1	401	0.50359	0	0.49641	0	Transitional BV
13026827-1	402	0.258129	0	0.741871	0	BV-Positive
13026841-1	403	0.194913	0	0.674853	0.130233	BV-Positive
13026851-1	404	0.391087	0	0.608913	0	Transitional BV
13026907-1	405	0.667177	0	0.332823	0	BV-Negative
13026914-1	406	0.572014	0	0	0.427986	BV-Positive
13026943-1	407	0.213896	0	0.428642	0.357462	BV-Positive
13026955-1	408	0.122431	0.358867	0.202694	0.316007	BV-Positive
13026957-1	409	0.264291	0	0.568495	0.167213	BV-Positive
13026961-2	410	0	0.217876	0.510748	0.271376	BV-Positive
13026962-2	411	0.153398	0	0.715271	0.131332	BV-Positive
13026963-2	412	0.160309	0	0.839691	0	BV-Positive
13027101-1	413	0.478714	0	0.521286	0	Transitional BV
13027131-1	414	0.38209	0	0.289952	0.327958	BV-Positive
13027145-1	415	0.815959	0	0.184041	0	BV-Negative
13027146-1	416	0.201081	0.26275	0.326644	0.209525	BV-Positive
13027148-1	417	0.256151	0	0.489413	0.254436	BV-Positive
13027149-1	418	0	0	0.737413	0.262587	BV-Positive
13027153-1	419	0	0	1	0	BV-Positive
13027187-1	420	0.138673	0.182657	0.441591	0.237079	BV-Positive
13027221-1	421	0.226793	0	0.612223	0.160984	BV-Positive
13027340-1	422	0.0970731	0.0965248	0.529778	0.276624	BV-Positive
13027442-1	423	0.559482	0	0.440518	0	Transitional BV
13027489-1	424	0.0890579	0	0.407381	0.503561	BV-Positive
13027524-1	425	0.127374	0.0848873	0.478773	0.308965	BV-Positive
13027536-1	426	0.494046	0	0	0.505954	BV-Positive
13027630-1	427	0.156871	0	0.843129	0	BV-Positive
13027653-1	428	0.253491	0	0.746509	0	BV-Positive
13027695-1	429	0.162451	0	0.650479	0.18707	BV-Positive
13027722-2	430	0.170271	0.168452	0.661277	0	BV-Positive
13027735-2	431	1	0	0	0	BV-Negative
13027746-1	432	1	0	0	0	BV-Negative
13027869-2	433	0.443829	0	0.556171	0	Transitional BV
13027872-1	434	0.214863	0	0.64426	0.140877	BV-Positive
13027893-1	435	0.186322	0	0.813678	0	BV-Positive
13027918-1	437	0.193943	0.108465	0.697592	0	BV-Positive
13027923-1	438	0.107687	0.162084	0.385151	0.345078	BV-Positive
13027925-1	439	0	0.143772	0.588528	0.2677	BV-Positive
13027952-1	440	0.836007	0	0.163993	0	BV-Negative
13027964-1	441	0.21274	0	0.583879	0.203381	BV-Positive
13027992-1	443	0	0.126285	0.714671	0.159044	BV-Positive
13027999-1	444	0.133975	0.306104	0.410709	0.149211	BV-Positive
13028074-1	446	0.764436	0	0.235564	0	BV-Negative
13028091-1	447	0.15736	0.368157	0.275344	0.199139	BV-Positive
13028098-1	448	1	0	0	0	BV-Negative
13028131-1	449	0.228239	0	0.771761	0	BV-Positive
13028137-1	450	0.102037	0.175263	0.59498	0.127721	BV-Positive
13028147-1	451	0.417611	0	0.582389	0	Transitional BV
13028186-2	452	0.178084	0	0.522138	0.299778	BV-Positive
13028198-1	453	0.126745	0	0.710311	0.162944	BV-Positive
13028202-1	454	0.240558	0.147716	0.401471	0.210254	BV-Positive
13028214-1	455	0.195715	0	0.659604	0.14468	BV-Positive
13028227-1	456	0	0.341592	0.496449	0.161959	BV-Positive
13028228-1	457	0.132885	0	0.699384	0.167731	BV-Positive
13028232-1	458	0.168994	0	0.831006	0	BV-Positive
13028248-1	459	0	0	0.740532	0.259468	BV-Positive
13028273-1	460	0.202451	0	0.627983	0.169566	BV-Positive
13028305-1	461	0.327287	0	0.469793	0.202919	Transitional BV
13028316-1	462	0	0	1	0	BV-Positive
13028323-1	463	0.158967	0.116526	0.509176	0.215331	BV-Positive
13028327-1	464	0.285864	0	0.714136	0	BV-Positive
13028329-1	465	0.239087	0	0.760913	0	BV-Positive
13028343-1	466	0.173541	0	0.691724	0.134736	BV-Positive
13028347-1	467	0.224003	0.350681	0.307855	0.117461	BV-Positive
13028355-1	468	0.587243	0	0.412757	0	Transitional BV
13028374-1	469	0.157271	0.325814	0.516915	0	BV-Positive
13028386-1	470	0.0962588	0.16438	0.389338	0.350023	BV-Positive
13028387-1	471	0.103857	0.0945701	0.560239	0.241334	BV-Positive
13028394-1	472	1	0	0	0	BV-Negative
13028395-1	473	0.605622	0	0.394378	0	BV-Negative
13028398-1	474	0.20682	0.109955	0.52873	0.154495	BV-Positive
13028401-1	475	0.193806	0	0.643091	0.163104	BV-Positive
13028404-1	476	0	0	1	0	BV-Positive
13028409-1	477	0.145774	0	0.854226	0	BV-Positive
13028412-1	478	0.32442	0	0.67558	0	Transitional BV
13028413-1	479	1	0	0	0	BV-Negative
13028418-1	480	1	0	0	0	BV-Negative
13028430-1	481	1	0	0	0	BV-Negative
13028462-1	482	1	0	0	0	BV-Negative
13028463-1	483	1	0	0	0	BV-Negative
13028469-1	484	0.749196	0	0.250804	0	BV-Negative
13028472-1	485	1	0	0	0	BV-Negative
13028475-1	486	1	0	0	0	BV-Negative
13028504-1	487	1	0	0	0	BV-Negative
13028509-1	488	0	0	1	0	BV-Positive
13028512-1	489	1	0	0	0	BV-Negative
13028513-1	490	1	0	0	0	BV-Negative
13028530-1	491	1	0	0	0	BV-Negative
13028530-1	492	1	0	0	0	BV-Negative
13028530-1	493	1	0	0	0	BV-Negative
13028530-1	494	1	0	0	0	BV-Negative
13028530-1	495	1	0	0	0	BV-Negative
13028530-1	496	1	0	0	0	BV-Negative
13028530-1	497	1	0	0	0	BV-Negative
13028530-1	498	1	0	0	0	BV-Negative
13028530-1	499	1	0	0	0	BV-Negative
13028530-1	500	0.663793	0	0.336207	0	BV-Negative
13028530-1	501	1	0	0	0	BV-Negative
13028530-1	502	1	0	0	0	BV-Negative
13028530-1	503	1	0	0	0	BV-Negative
13028530-1	504	1	0	0	0	BV-Negative
13028530-1	505	1	0	0	0	BV-Negative
13028530-1	506	0.0917663	0.160179	0.484138	0.263916	BV-Positive
13028530-1	507	0.242508	0	0.569398	0.188094	BV-Positive
13028530-1	508	0.088582	0.262613	0.37115	0.277655	BV-Positive
13028530-1	509	0.149884	0	0.348028	0.502088	BV-Positive
13028530-1	510	0.36282	0	0.439434	0.197747	Transitional BV
13028530-1	511	0	0.225017	0.62231	0.152673	BV-Positive
13028530-1	513	1	0	0	0	BV-Negative
13028530-1	514	0.73371	0	0.118278	0.148012	Transitional BV
13028530-1	515	0.382352	0	0.617648	0	Transitional BV
13028530-1	516	1	0	0	0	BV-Negative
13028530-1	517	1	0	0	0	BV-Negative
13028530-1	518	1	0	0	0	BV-Negative
13028530-1	519	1	0	0	0	BV-Negative
13028530-1	520	0.534867	0	0.465133	0	Transitional BV
13028530-1	521	0.321704	0	0.330564	0.347733	Transitional BV
13028530-1	522	0.188026	0.119285	0.551357	0.141332	BV-Positive
13028530-1	523	0.164254	0	0.700543	0.135202	BV-Positive
13028530-1	524	0	0	1	0	BV-Positive
13028530-1	525	1	0	0	0	BV-Negative
13028530-1	528	0.680643	0	0.319357	0	BV-Negative
13028530-1	529	1	0	0	0	BV-Negative
13028530-1	530	1	0	0	0	BV-Negative
13028530-1	531	1	0	0	0	BV-Negative
13028530-1	532	1	0	0	0	BV-Negative
13028530-1	533	0.690002	0	0.156221	0.153777	BV-Positive
13028530-1	534	0.589111	0	0.410889	0	Transitional BV
13028530-1	535	1	0	0	0	BV-Negative
13028530-1	536	1	0	0	0	BV-Negative
13028530-1	537	0.5342	0	0.4658	0	Transitional BV
13028530-1	538	1	0	0	0	BV-Negative
13028530-1	539	0.454626	0	0.545374	0	Transitional BV
13028530-1	540	0.163712	0	0.388187	0.448101	BV-Positive
13028530-1	541	1	0	0	0	BV-Negative
13028530-1	542	1	0	0	0	BV-Negative
13028530-1	543	0	0	1	0	BV-Positive
13028530-1	544	0.469363	0	0.530637	0	Transitional BV
13028530-1	545	1	0	0	0	BV-Negative
13028530-1	547	1	0	0	0	BV-Negative
13028530-1	548	0	0.169346	0.39455	0.436103	BV-Positive
13028530-1	549	0.391442	0	0.608558	0	Transitional BV
13028530-1	550	0	0	1	0	BV-Positive
13028530-1	551	0	0	1	0	BV-Positive
13028530-1	552	0.227607	0	0.772393	0	BV-Positive
13028530-1	553	0	0	0	1	BV-Positive
13028530-1	555	0.675137	0	0.324863	0	BV-Negative
13028530-1	556	0.324675	0	0.426221	0.249103	Transitional BV
13028530-1	557	1	0	0	0	BV-Negative
13028530-1	558	0.649857	0	0.350143	0	BV-Negative
13028530-1	559	1	0	0	0	BV-Negative
13028530-1	560	0	0	1	0	BV-Positive
13028530-1	561	1	0	0	0	BV-Negative
13028530-1	562	1	0	0	0	BV-Negative
13028530-1	563	0.200461	0.111798	0.557159	0.130581	BV-Positive
13028530-1	564	1	0	0	0	BV-Negative
13028530-1	565	1	0	0	0	BV-Negative
13028530-1	566	1	0	0	0	BV-Negative
13028530-1	567	1	0	0	0	BV-Negative
13028530-1	568	0.540865	0.459135	0	0	BV-Positive
13028530-1	569	0.752958	0	0	0.247042	Transitional BV
13028530-1	571	0.808407	0	0.191593	0	BV-Negative
13028530-1	572	1	0	0	0	BV-Negative
13028530-1	573	0	0	0.555452	0.444548	BV-Positive
13028530-1	574	1	0	0	0	BV-Negative
13028530-1	575	0.155165	0	0.484241	0.360594	BV-Positive
13028530-1	576	0.304509	0	0.374002	0.321489	Transitional BV
13028530-1	577	0	0	1	0	BV-Positive
13028530-1	578	0	0.212406	0.787594	0	BV-Positive
13028530-1	579	1	0	0	0	BV-Negative
13028530-1	580	1	0	0	0	BV-Negative
13028530-1	581	0.234274	0.193793	0.412759	0.159173	BV-Positive
13028530-1	582	0.624288	0	0.133577	0.242135	BV-Positive
13028530-1	583	1	0	0	0	BV-Negative
13028530-1	584	0.356368	0.162734	0.480898	0	Transitional BV
13028530-1	585	1	0	0	0	BV-Negative
13028530-1	586	0	0	1	0	BV-Positive
13028530-1	587	0.829818	0	0.170182	0	BV-Negative
13028530-1	588	1	0	0	0	BV-Negative
13028530-1	589	1	0	0	0	BV-Negative
13028530-1	590	0.64417	0	0.35583	0	BV-Negative
13028530-1	591	0.751288	0	0.248712	0	BV-Negative
13028530-1	592	0.159744	0	0.840256	0	BV-Positive
13028530-1	593	0.114588	0.321066	0.447501	0.116845	BV-Positive
13028530-1	594	1	0	0	0	BV-Negative
13028530-1	595	0.593456	0	0.406544	0	Transitional BV
13028530-1	596	0	0	1	0	BV-Positive
13028530-1	597	0.794075	0	0.205925	0	BV-Negative
13028530-1	598	0.154028	0.225721	0.492442	0.127808	BV-Positive
13028530-1	599	0.584947	0	0.415053	0	Transitional BV
13028530-1	600	0.716986	0	0.283014	0	BV-Negative
13028530-1	601	1	0	0	0	BV-Negative
13028530-1	602	1	0	0	0	BV-Negative
13028530-1	603	1	0	0	0	BV-Negative
13028530-1	604	0	0	1	0	BV-Positive
13028530-1	605	0.590005	0	0.149042	0.260952	BV-Positive
13028530-1	606	1	0	0	0	BV-Negative
13028530-1	607	1	0	0	0	BV-Negative
13028530-1	608	1	0	0	0	BV-Negative
13028530-1	609	0.771641	0	0.228359	0	BV-Negative
13028530-1	610	1	0	0	0	BV-Negative
13028530-1	611	1	0	0	0	BV-Negative
13028530-1	612	0.686192	0	0.313808	0	BV-Negative
13028530-1	613	1	0	0	0	BV-Negative
13028530-1	614	0.467286	0	0.532714	0	Transitional BV
13028530-1	615	0.508613	0	0.491387	0	Transitional BV
13028530-1	616	1	0	0	0	BV-Negative
13028530-1	617	1	0	0	0	BV-Negative
13028530-1	618	1	0	0	0	BV-Negative
13028530-1	619	0	0	1	0	BV-Positive
13028530-1	620	1	0	0	0	BV-Negative
13028530-1	621	1	0	0	0	BV-Negative
13028530-1	622	1	0	0	0	BV-Negative
13028530-1	623	1	0	0	0	BV-Negative
13028530-1	624	0.679306	0	0.124854	0.19584	BV-Positive
13028530-1	625	1	0	0	0	BV-Negative
13028530-1	626	1	0	0	0	BV-Negative
13028530-1	627	1	0	0	0	BV-Negative
13028530-1	628	1	0	0	0	BV-Negative
13028530-1	629	0.52302	0	0.198862	0.278118	BV-Positive
13028530-1	630	0.659384	0	0	0.340616	BV-Positive
13028530-1	631	0.825565	0	0.174435	0	BV-Negative
13028530-1	632	1	0	0	0	BV-Negative
13028530-1	633	0.627204	0	0.372796	0	BV-Negative
13028530-1	634	1	0	0	0	BV-Negative
13028530-1	636	0.701085	0	0.298915	0	BV-Negative
13028530-1	637	0.53221	0	0.46779	0	Transitional BV
13028530-1	638	0.719236	0	0.280764	0	BV-Negative
13028530-1	639	0	0	0	1	BV-Positive
13028530-1	640	0.480316	0.519684	0	0	BV-Positive
13028530-1	641	1	0	0	0	BV-Negative
13028530-1	642	0.660982	0	0.339018	0	BV-Negative
13028530-1	643	0.43585	0	0.56415	0	Transitional BV
13028530-1	644	1	0	0	0	BV-Negative
13028530-1	646	0.544943	0	0.455057	0	Transitional BV
13028530-1	647	1	0	0	0	BV-Negative
13028530-1	648	1	0	0	0	BV-Negative
13028530-1	649	1	0	0	0	BV-Negative
13028530-1	650	1	0	0	0	BV-Negative
13028530-1	651	1	0	0	0	BV-Negative
13028530-1	652	1	0	0	0	BV-Negative
13028530-1	653	1	0	0	0	BV-Negative
13028530-1	655	0.780874	0	0.219126	0	BV-Negative
13028530-1	656	0.79553	0	0.20447	0	BV-Negative
13028530-1	657	0.330489	0	0.669511	0	Transitional BV
13028530-1	658	1	0	0	0	BV-Negative
13028530-1	659	0	0	1	0	BV-Positive
13028530-1	660	1	0	0	0	BV-Negative
13028530-1	661	1	0	0	0	BV-Negative
13028530-1	662	0.0631092	0.165211	0.56687	0.20481	BV-Positive
13028530-1	663	1	0	0	0	BV-Negative
13028530-1	664	1	0	0	0	BV-Negative
13028530-1	665	1	0	0	0	BV-Negative
13028530-1	666	1	0	0	0	BV-Negative
13028530-1	667	0.697209	0	0.105211	0.19758	BV-Positive
13028530-1	668	0.795176	0	0.204824	0	BV-Negative
13028530-1	669	1	0	0	0	BV-Negative
13028530-1	670	1	0	0	0	BV-Negative
13028530-1	672	1	0	0	0	BV-Negative
13028530-1	673	0.731234	0	0.268766	0	BV-Negative
13028530-1	674	1	0	0	0	BV-Negative
13028530-1	675	0.25824	0.144001	0.597759	0	BV-Positive
13028530-1	676	0.502166	0	0	0.497834	BV-Positive
13028530-1	677	1	0	0	0	BV-Negative
13028530-1	678	1	0	0	0	BV-Negative
13028530-1	679	1	0	0	0	BV-Negative
13028530-1	680	0.381273	0	0.618727	0	Transitional BV
13028530-1	681	0.397904	0	0.602096	0	Transitional BV
13028530-1	682	1	0	0	0	BV-Negative
13028530-1	683	1	0	0	0	BV-Negative
13028530-1	684	0.728383	0	0.271617	0	BV-Negative
13028530-1	685	1	0	0	0	BV-Negative
13028530-1	686	1	0	0	0	BV-Negative
13028530-1	687	0.506656	0	0.493344	0	Transitional BV
13028530-1	688	1	0	0	0	BV-Negative
13028530-1	689	0	0	1	0	BV-Positive
13028530-1	690	1	0	0	0	BV-Negative
13028530-1	691	1	0	0	0	BV-Negative
13028530-1	693	0.534142	0	0.465858	0	Transitional BV
13028530-1	694	0.303245	0	0.696755	0	Transitional BV
13028530-1	695	0.442677	0	0	0.557323	BV-Positive
13028530-1	696	0.682062	0	0.317938	0	BV-Negative
13028530-1	697	0.806558	0	0.193442	0	BV-Negative
13028530-1	698	0	0	1	0	BV-Positive
13028530-1	699	1	0	0	0	BV-Negative
13028530-1	700	0.458152	0	0.541848	0	Transitional BV
13028530-1	701	0.626008	0	0.373992	0	BV-Negative
13028530-1	702	1	0	0	0	BV-Negative
13028530-1	703	0.502729	0	0.345552	0.151719	Transitional BV
13028530-1	704	0.588172	0	0.411828	0	Transitional BV
13028530-1	705	1	0	0	0	BV-Negative
13028530-1	706	0.399348	0.148153	0.331852	0.120647	Transitional BV
13028530-1	708	0.680029	0	0.319971	0	BV-Negative
13028530-1	710	0.646506	0	0.353494	0	BV-Negative
13028530-1	711	0.678543	0	0.321457	0	BV-Negative
13028530-1	712	0.629103	0	0.207109	0.163788	BV-Positive
13028530-1	713	0.564353	0	0.435647	0	Transitional BV
13028530-1	714	0.486776	0	0.369455	0.143769	Transitional BV
13028530-1	715	0.405422	0.160627	0.433951	0	Transitional BV
13028530-1	716	1	0	0	0	BV-Negative
13028530-1	717	1	0	0	0	BV-Negative
13028530-1	718	1	0	0	0	BV-Negative
13028530-1	719	1	0	0	0	BV-Negative
13028530-1	720	1	0	0	0	BV-Negative
13028530-1	721	1	0	0	0	BV-Negative
13028530-1	722	0.691134	0	0.308866	0	BV-Negative
13028530-1	723	1	0	0	0	BV-Negative
13028530-1	724	1	0	0	0	BV-Negative
13028530-1	725	0.642431	0	0.357569	0	BV-Negative
13028530-1	726	0.791807	0	0.208193	0	BV-Negative
13028530-1	727	0.678847	0	0.321153	0	BV-Negative
13028530-1	729	0	0.597414	0.402586	0	BV-Positive
13028530-1	730	0.692634	0	0.307366	0	BV-Negative
13028530-1	731	0.272376	0	0.496665	0.230959	BV-Positive
13028530-1	732	0.854676	0	0.145324	0	BV-Negative
13028530-1	733	0.163074	0.152918	0.684008	0	BV-Positive
13028530-1	734	0	0	0.58913	0.41087	BV-Positive
13028530-1	735	0.579439	0	0.420561	0	Transitional BV
13028530-1	736	0.783358	0	0.216642	0	BV-Negative
13028530-1	737	0.290932	0	0.505416	0.203652	BV-Positive
13028530-1	738	0.517412	0.482588	0	0	BV-Positive
13028530-1	739	0.546491	0	0.453509	0	Transitional BV
13028530-1	740	0.805391	0	0.194609	0	BV-Negative
13028530-1	741	0.734076	0	0.265924	0	BV-Negative
13028530-1	742	0.373817	0	0.42927	0.196913	Transitional BV
13028530-1	743	0.72757	0	0.27243	0	BV-Negative
13028530-1	744	0.631741	0.368259	0	0	BV-Positive
13028530-1	745	0.519332	0	0.480668	0	Transitional BV
13028530-1	746	0.632531	0	0.367469	0	BV-Negative
13028530-1	747	0.484914	0	0.515086	0	Transitional BV
13028530-1	748	0.466324	0	0.338885	0.194792	Transitional BV
13028530-1	749	0.501607	0	0.498393	0	Transitional BV
13028530-1	750	0.585767	0	0.414233	0	Transitional BV
13028530-1	751	0.438758	0	0.382909	0.178333	Transitional BV
13028530-1	752	0.601361	0	0.398639	0	BV-Negative
13028530-1	753	0.673542	0	0.326458	0	BV-Negative
13028530-1	754	0.58829	0	0.223401	0.188309	BV-Positive
13028530-1	756	0.687498	0	0.312502	0	BV-Negative
13028530-1	757	0.508708	0	0.491292	0	Transitional BV
13028530-1	758	0.604391	0	0.395609	0	BV-Negative
13028530-1	759	0.584545	0	0.415455	0	Transitional BV
13028530-1	760	0.626026	0	0.373974	0	BV-Negative
13028530-1	761	0.526759	0	0.473241	0	Transitional BV
13028530-1	762	0.683596	0	0.316404	0	BV-Negative
13028530-1	763	0.690566	0	0.309434	0	BV-Negative
13028530-1	764	0.621154	0	0.378846	0	BV-Negative
13028530-1	765	0.454432	0	0.545568	0	Transitional BV
13028530-1	766	0.374941	0.155459	0.118022	0.351577	BV-Positive
13028530-1	767	0.551947	0	0.349904	0.0981485	Transitional BV
13028530-1	768	0.419528	0	0.580472	0	Transitional BV
13028530-1	769	0.497853	0	0.502147	0	Transitional BV
13028530-1	770	0.337006	0	0.423222	0.239772	Transitional BV
13028530-1	771	0.64719	0	0.35281	0	BV-Negative
13028530-1	772	0.518201	0	0.481799	0	Transitional BV
13028530-1	773	0.598534	0	0.179612	0.221854	BV-Positive
13028530-1	774	0.607769	0	0.392231	0	BV-Negative
13028530-1	775	0.522367	0	0.477633	0	Transitional BV
13028530-1	776	0.568786	0	0.222825	0.208389	BV-Positive
13028530-1	777	1	0	0	0	BV-Negative
13028530-1	778	0.372142	0	0.366138	0.261719	Transitional BV
13028530-1	781	0.221761	0.176989	0.60125	0	BV-Positive
13028530-1	782	0.232588	0.122085	0.315215	0.330111	BV-Positive
13028530-1	783	0.570349	0.184031	0.245619	0	BV-Positive
13028530-1	784	0.653273	0.159759	0.186967	0	BV-Positive
13028530-1	785	0.383792	0.115931	0.335318	0.164959	Transitional BV
13028530-1	786	0.74159	0	0.25841	0	BV-Negative
13028530-1	787	0.552969	0.0929627	0.354068	0	Transitional BV
13028530-1	788	0.739456	0	0.260544	0	BV-Negative
13028530-1	789	0.702236	0	0.297764	0	BV-Negative
13028530-1	790	1	0	0	0	BV-Negative
13028530-1	791	0.499144	0	0.327734	0.173122	Transitional BV
13028530-1	792	0.56107	0	0.43893	0	Transitional BV
13028530-1	793	0.433487	0	0.566513	0	Transitional BV
13028530-1	794	0.379616	0	0.620384	0	Transitional BV
13028530-1	795	0.801277	0	0.198723	0	BV-Negative
13028530-1	796	0.698836	0	0.301164	0	BV-Negative
13028530-1	797	0.592389	0	0.407611	0	Transitional BV
13028530-1	798	0.381027	0	0.402632	0.216341	Transitional BV
13028530-1	799	0	0	1	0	BV-Positive
13028530-1	800	1	0	0	0	BV-Negative
13028530-1	801	1	0	0	0	BV-Negative
13028530-1	803	0.851968	0	0.148032	0	BV-Negative
13028530-1	804	0.73079	0	0.26921	0	BV-Negative
13028530-1	805	0	0	1	0	BV-Positive
13028530-1	806	0.163253	0	0.5949	0.241847	BV-Positive
13028530-1	807	0.416168	0	0.417227	0.166606	Transitional BV
13028530-1	808	0.149574	0	0.850426	0	BV-Positive
13028530-1	809	0.105381	0.250477	0.372031	0.272112	BV-Positive
13028530-1	810	0.189416	0.231832	0.578752	0	BV-Positive
13028530-1	811	0.196931	0.160074	0.642995	0	BV-Positive
13028530-1	812	0.684249	0	0.315751	0	BV-Negative
13028530-1	813	0.656972	0	0.343028	0	BV-Negative
13028530-1	814	1	0	0	0	BV-Negative
13028530-1	815	1	0	0	0	BV-Negative
13028530-1	817	0.52421	0	0.47579	0	Transitional BV
13028530-1	818	0.35598	0	0.392236	0.251785	Transitional BV
13028530-1	819	1	0	0	0	BV-Negative
13028530-1	820	0.792215	0	0.207785	0	BV-Negative
13028530-1	821	0.628908	0	0.371092	0	BV-Negative
13028530-1	822	1	0	0	0	BV-Negative
13028530-1	823	0	0.336405	0.663595	0	BV-Positive
13028530-1	824	1	0	0	0	BV-Negative
13028530-1	825	0.169561	0.123748	0.706691	0	BV-Positive
13028530-1	826	0.519704	0	0.480296	0	Transitional BV
13028530-1	827	1	0	0	0	BV-Negative
13028530-1	828	0.596884	0	0.403116	0	Transitional BV
13028530-1	829	1	0	0	0	BV-Negative
13028530-1	830	1	0	0	0	BV-Negative
13028530-1	831	1	0	0	0	BV-Negative
13028530-1	832	0.170732	0	0.583003	0.246266	BV-Positive
13028530-1	833	0.0812311	0.150575	0.412688	0.355505	BV-Positive
13028530-1	834	0.338311	0	0.359226	0.302464	Transitional BV
13028530-1	835	1	0	0	0	BV-Negative
13028530-1	836	0.37158	0	0.378916	0.249505	Transitional BV
13028530-1	837	1	0	0	0	BV-Negative
13028530-1	838	1	0	0	0	BV-Negative
13028530-1	839	0.76549	0	0.23451	0	BV-Negative
13028530-1	840	1	0	0	0	BV-Negative
13028530-1	841	0.647645	0	0.352355	0	BV-Negative
13028530-1	842	0.12523	0	0.708094	0.166676	BV-Positive
13028530-1	843	0.552601	0	0.447399	0	Transitional BV
13028530-1	844	1	0	0	0	BV-Negative
13028530-1	845	1	0	0	0	BV-Negative
13028530-1	846	1	0	0	0	BV-Negative
13028530-1	847	1	0	0	0	BV-Negative
13028530-1	848	1	0	0	0	BV-Negative
13028530-1	849	0.377363	0	0.229852	0.392784	BV-Positive
13028530-1	850	1	0	0	0	BV-Negative
13028530-1	851	1	0	0	0	BV-Negative
13028530-1	852	0.487845	0	0.512155	0	Transitional BV
13028530-1	853	0.882967	0	0.117033	0	BV-Negative
13028530-1	854	1	0	0	0	BV-Negative
13028530-1	855	1	0	0	0	BV-Negative
13028530-1	856	1	0	0	0	BV-Negative
13028530-1	857	1	0	0	0	BV-Negative
13028530-1	858	1	0	0	0	BV-Negative
13028530-1	859	0.676156	0	0.323844	0	BV-Negative
13028530-1	860	0.333138	0	0.316653	0.350209	Transitional BV
13028530-1	861	1	0	0	0	BV-Negative
13028530-1	862	0.602676	0	0.195039	0.202285	BV-Positive
13028530-1	863	0.295852	0	0.704148	0	BV-Positive
13028530-1	864	0.702982	0	0.297018	0	BV-Negative
13028530-1	865	1	0	0	0	BV-Negative
13028530-1	866	1	0	0	0	BV-Negative
13028530-1	867	1	0	0	0	BV-Negative
13028530-1	868	1	0	0	0	BV-Negative
13028530-1	869	0.442881	0	0.557119	0	Transitional BV
13028530-1	870	0.322054	0	0.677946	0	Transitional BV
13028530-1	871	1	0	0	0	BV-Negative
13028530-1	872	0.270785	0.140509	0.490119	0.0985878	BV-Positive
13028530-1	873	0.487177	0	0.512823	0	Transitional BV
13028530-1	874	0.475113	0	0.524887	0	Transitional BV
13028530-1	875	1	0	0	0	BV-Negative
13028530-1	876	1	0	0	0	BV-Negative
13028530-1	877	1	0	0	0	BV-Negative
13028530-1	878	0.184043	0.109957	0.37768	0.328319	BV-Positive
13028530-1	879	1	0	0	0	BV-Negative
13028530-1	880	1	0	0	0	BV-Negative
13028530-1	881	0.636317	0	0.363683	0	BV-Negative
13028530-1	882	0.358733	0	0.513047	0.128219	Transitional BV
13028530-1	883	1	0	0	0	BV-Negative
13028530-1	884	0.197342	0	0.611395	0.191263	BV-Positive
13028530-1	885	1	0	0	0	BV-Negative
13028530-1	886	0	0	0.552296	0.447704	BV-Positive
13028530-1	887	0.327589	0	0.672411	0	Transitional BV
13028530-1	888	0.275109	0.187102	0.537789	0	BV-Positive
13028530-1	889	0.613099	0	0.386901	0	BV-Negative
13028530-1	890	0	0	0	1	BV-Positive
13028530-1	891	0.146313	0.149147	0.483287	0.221253	BV-Positive
13028530-1	892	1	0	0	0	BV-Negative
13028530-1	893	0.532061	0	0	0.467939	BV-Positive
13028530-1	894	0.419213	0	0.580787	0	Transitional BV
13028530-1	895	0.634631	0	0.365369	0	BV-Negative
13028530-1	896	0.629958	0	0.370042	0	BV-Negative
13028530-1	897	0.498953	0	0.501047	0	Transitional BV
13028530-1	898	0.265758	0	0.488765	0.245476	BV-Positive
13028530-1	899	0	0	1	0	BV-Positive
13028530-1	900	0.348255	0	0.651745	0	Transitional BV
13028530-1	901	1	0	0	0	BV-Negative
13028530-1	902	0.12481	0.254599	0.4028	0.217791	BV-Positive
13028530-1	903	0.144587	0.310679	0.544734	0	BV-Positive
13028530-1	904	0.232468	0	0.559411	0.20812	BV-Positive
13028530-1	905	0	0	0	1	BV-Positive
13028530-1	906	0.243088	0	0.478945	0.277967	BV-Positive
13028530-1	907	0.683295	0	0.19744	0.119265	BV-Positive
13028530-1	908	0.495602	0	0.504398	0	Transitional BV
13028530-1	909	0.586934	0	0	0.413066	BV-Positive
13028530-1	910	1	0	0	0	BV-Negative
13028530-1	911	0.689142	0	0.310858	0	BV-Negative
13028530-1	912	0.503452	0	0.496548	0	Transitional BV
13028530-1	913	0.660376	0	0.339624	0	BV-Negative
13028530-1	914	0.541785	0	0.458215	0	Transitional BV
13028530-1	915	0.32578	0	0.67422	0	Transitional BV
13028530-1	916	0.487656	0	0.512344	0	Transitional BV
13028530-1	917	0.515667	0	0.484333	0	Transitional BV
13028530-1	918	0.355317	0	0.644683	0	Transitional BV
13028530-1	919	0.693258	0	0	0.306742	BV-Positive
13028530-1	920	1	0	0	0	BV-Negative
13028530-1	922	1	0	0	0	BV-Negative
13028530-1	923	1	0	0	0	BV-Negative
13028530-1	924	0.649033	0	0.350967	0	BV-Negative
13028530-1	925	1	0	0	0	BV-Negative
13028530-1	926	0.803172	0	0.196828	0	BV-Negative
13028530-1	927	1	0	0	0	BV-Negative
13028530-1	928	0	0	1	0	BV-Positive
13028530-1	929	0.770571	0	0.229429	0	BV-Negative
13028530-1	930	1	0	0	0	BV-Negative
13028530-1	931	1	0	0	0	BV-Negative
13028530-1	932	0.693977	0	0.306023	0	BV-Negative
13028530-1	933	1	0	0	0	BV-Negative
13028530-1	934	0	0	1	0	BV-Positive
13028530-1	935	0.652784	0	0.347216	0	BV-Negative
13028530-1	936	1	0	0	0	BV-Negative
13028530-1	937	1	0	0	0	BV-Negative
13028530-1	938	0.778567	0	0.221433	0	BV-Negative
13028530-1	939	0.652482	0	0.347518	0	BV-Negative
13028530-1	940	0.431781	0	0.268799	0.29942	BV-Positive
13028530-1	941	0.775807	0	0.224193	0	BV-Negative
13028530-1	942	1	0	0	0	BV-Negative
13028530-1	943	0.830271	0	0.169729	0	BV-Negative
13028530-1	944	0.597923	0	0	0.402077	BV-Positive
13028530-1	945	0.546186	0	0.453814	0	Transitional BV
13028530-1	946	1	0	0	0	BV-Negative
13028530-1	947	0.709516	0	0.290484	0	BV-Negative
13028530-1	948	1	0	0	0	BV-Negative
13028530-1	949	1	0	0	0	BV-Negative
13028530-1	950	0.800869	0	0.199131	0	BV-Negative
13028530-1	951	1	0	0	0	BV-Negative
13028530-1	952	0.558625	0	0.441375	0	Transitional BV
13028530-1	953	1	0	0	0	BV-Negative
13028530-1	954	0.502909	0	0.304381	0.19271	Transitional BV
13028530-1	955	1	0	0	0	BV-Negative
13028530-1	956	0.682266	0	0.317734	0	BV-Negative
13028530-1	957	1	0	0	0	BV-Negative
13028530-1	958	1	0	0	0	BV-Negative
13028530-1	959	0.55412	0	0.44588	0	Transitional BV
13028530-1	960	0.192456	0	0.807544	0	BV-Positive
13028530-1	961	1	0	0	0	BV-Negative
13028530-1	962	0.734959	0	0.265041	0	BV-Negative
13028530-1	963	0.380166	0	0.461858	0.157977	Transitional BV
13028530-1	964	0.51834	0	0.48166	0	Transitional BV
13028530-1	965	1	0	0	0	BV-Negative
13028530-1	966	0.400149	0	0.599851	0	Transitional BV
13028530-1	968	1	0	0	0	BV-Negative
13028530-1	969	0.540409	0	0	0.459591	BV-Positive
13028530-1	970	1	0	0	0	BV-Negative
13028530-1	971	0.295233	0	0.704767	0	BV-Positive
13028530-1	972	1	0	0	0	BV-Negative
13028530-1	973	1	0	0	0	BV-Negative
13028530-1	974	0.694665	0	0.305335	0	BV-Negative
13028530-1	975	0.522027	0	0.477973	0	Transitional BV
13028530-1	976	0.383396	0	0.402105	0.214499	Transitional BV
13028530-1	977	0.858129	0	0	0.141871	Transitional BV
13028530-1	978	0.728089	0	0.271911	0	BV-Negative
13028530-1	979	1	0	0	0	BV negative
13028530-1	980	1	0	0	0	BV negative
13028530-1	981	0.759108	0	0.188748	0	BV negative
13028530-1	982	1	0	0	0	BV negative
13028530-1	983	0.497917	0	0.502083	0	Transitional BV
13028530-1	984	1	0	0	0	BV negative
13028530-1	985	0.502909	0	0.304381	0.19271	Transitional BV
13028530-1	986	1	0	0	0	BV negative
13028530-1	987	0.682266	0	0.317734	0	BV negative
13028530-1	988	1	0	0	0	BV negative
13028530-1	989	1	0	0	0	BV negative
13028530-1	990	0.55412	0	0.44588	0	Transitional BV
13028530-1	991	0.192456	0	0.807544	0	BV positive
13028530-1	992	1	0	0	0	BV negative
13028530-1	993	0.734959	0	0.265041	0	BV negative
13028530-1	994	0.380166	0	0.461858	0.157977	BV positive
13028530-1	995	0.51834	0	0.48166	0	Transitional BV
13028530-1	996	1	0	0	0	BV negative
13028530-1	997	0.335636	0	0.577502	0.0868622	BV positive
13028530-1	998	1	0	0	0	BV negative
13028530-1	999	0.540409	0	0	0.459591	Transitional BV
13028530-1	1000	1	0	0	0	BV negative
13028530-1	1001	0.295233	0	0.704767	0	BV positive
13028530-1	1002	1	0	0	0	BV negative
13028530-1	1003	1	0	0	0	BV negative
13028530-1	1004	0.726903	0	0.273097	0	BV negative
13028530-1	1005	0.522027	0	0.477973	0	Transitional BV
13028530-1	1006	0.383396	0	0.402105	0.214499	BV positive
13028530-1	1007	0.858129	0	0	0.141871	BV negative
13028530-1	1008	0.728089	0	0.271911	0	BV negative
